# Identification and characterization of dietary antigens in oral tolerance

**DOI:** 10.1101/2024.05.26.593976

**Authors:** Jamie E. Blum, Ryan Kong, E.A. Schulman, Francis M. Chen, Rabi Upadhyay, Gabriela Romero-Meza, Dan R. Littman, Michael A. Fischbach, Kazuki Nagashima, Elizabeth S. Sattely

## Abstract

Food antigens elicit immune tolerance through the action of intestinal regulatory T (Treg) cells. Unlike food allergens, the proteins that mediate tolerance are mostly undescribed. Here, we found that epitopes derived from seed storage proteins are targets of murine intestinal Treg cells, with the most frequent response targeting the C-terminus of the maize protein alpha-zein. An MHC tetramer loaded with this antigen revealed that zein-specific T cells are predominantly intestinal Treg cells, develop concurrently with weaning, and constitute up to 2% of the peripheral Treg cell pool. Zein-responsive Treg cells repressed naïve T cell proliferation *ex vivo* and prior dietary exposure resulted in a constrained response upon multiple inflammatory challenges in vivo, supporting a specific role for gut-resident Treg cells in suppressing systemic immune responses. Together, our work reveals the development, immune suppressive characteristics, and function of naturally occurring Treg cells that recognize dietary seed-storage proteins, a previously undescribed class of antigens in oral tolerance.

**One-sentence summary:** Immunodominant epitopes from seed storage proteins are a target of intestinal regulatory T cells that modulate immune challenge to food.
