## Supplementary material for "Identification and characterization of dietary antigens in oral tolerance": datafile_S1

### Sheet: data_file S1
data_file S1: Plants sharing an exact epitope with Gliadin273-285. One example given per species.
Species	NCBI ID	Sequence Name
Triticum spelta	APU92614.1	Alpha-gliadin storage protein, partial
Triticum diococcoides	XP_037446020.1	Alpha/beta-gliadin-like
Triticum monococum	AGI15858.1	Alpha-gliadin protein
Triticum turgidum	QDD55739.1	Alpha gliadin
Triticum macha	AKC91220.1	Alpha-gliadin, partial
Triticum urartu	AKB95606.1	Alpha-gliadin protein
Triticum timopheevii	ABI20696.1	Omega-gliadin
Aegilops tauschii	AFX69597.1	Alpha-gliadin
Aegilops sersii	AKC91301.1	Alpha-gliadin, partial
Aegilops comosa	AEV55356.1	Alpha-gliadin Gli-M4
Aegilops speltoides	AKC91105.1	Alpha-gliadin, partial
Aegilops umbellulata	AEV55360.1	Alpha-gliadin Gli-U2
Aegilops uniaristata	AEW46745.1	Alpha prolamin
Secale cereale	AFK32716.1	Alpha-gliadin protein
Brachypodium distachyon	AEX93116.1	Alpha-gliadin
Elymus sibiricus	ABS52705.1	Alpha gliadin gli-E1-43
