## Supplementary material for "Identification and characterization of dietary antigens in oral tolerance": datafile_S5

### Sheet: Sheet1
	TCRa	TCRb
αZein_TCR_1	ATGCTCCTGGCACTCCTCCCAGTGCTGGGGATACACTTTGTCCTGAGAGATGCCCAAGCTCAGTCAGTGACACAGCCCGATGCTCGCGTCACTGTCTCTGAAGGAGCCTCTCTGCAGCTGAGATGCAAGTATTCCTACTCTGGGACGCCTTATCTGTTCTGGTATGTCCAGTACCCGCGGCAGGGGCTGCAGCTGCTCCTCAAGTACTATTCCGGAGACCCAGTGGTTCAAGGAGTGAATGGCTTTGAGGCTGAGTTCATCAAGAGTAACTCTTCCTTCCACCTGCGGAAAGCCTCTGTGCACTGGAGCGACTCGGCTGTGTACTTCTGTGCTGTGAGGAACACTGGAGCTAACACTGGAAAGCTCACGTTTGGACACGGCACCATCCTTAGGGTCCAT…	ATGGGCTCCAGACTCTTCTTTGTGGTTTTGATTCTCCTGTGTGCAAAACACATGGAGGCTGCAGTCACCCAAAGTCCAAGAAGCAAGGTGGCAGTAACAGGAGGAAAGGTGACATTGAGCTGTCACCAGACTAATAACCATGACTATATGTACTGGTATCGGCAGGACACGGGGCATGGGCTGAGGCTGATCCATTACTCATATGTCGCTGACAGCACGGAGAAAGGAGATATCCCTGATGGGTACAAGGCCTCCAGACCAAGCCAAGAGAATTTCTCTCTCATTCTGGAGTTGGCTTCCCTTTCTCAGACAGCTGTATATTTCTGTGCCAGCGGGACTGGGGGAAACACCTTGTACTTTGGTGCGGGCACCCGACTATCGGTGCTAGAGGATCTGAGA…
αZein_TCR_2	ATGAACAGATTCCTGGGAATATCTTTGGTGACTCTATGGTTTCAAGTGGCCTGGGCAAAGAGCCAATGGGGAGAAGAGAATCTTCAGGCTCTGAGCATCCAGGAGGGTGAAGATGTCACCATGAACTGCAGTTACAAGACTTACACAACTGTTGTTCAGTGGTACAGACAGAAGTCAGGCAAAGGCCCTGCCCAGCTAATCTTAATACGTTCAAATGAGCGAGAGAAGCGCAGTGGAAGACTCAGAGCCACCCTTGACACTTCCAGCCAGAGCAGCTCCCTGTCCATCACTGGTACTCTAGCTACAGACACTGCTGTGTACTTCTGTGCTACTGGGGACACAAATGCTTACAAAGTCATCTTTGGAAAAGGGACACATCTTCATGTTCTCCCTAACATC…	ATGTGGCAGTTTTGCATTCTGTGCCTCTGTGTACTCATGGCTTCTGTGGCTACAGACCCCACAGTGACTTTGCTGGAGCAAAACCCAAGGTGGCGTCTGGTACCACGTGGTCAAGCTGTGAACCTACGCTGCATCTTGAAGAATTCCCAGTATCCCTGGATGAGCTGGTATCAGCAGGATCTCCAAAAGCAACTACAGTGGCTGTTCACTCTGCGGAGTCCTGGGGACAAAGAGGTCAAATCTCTTCCCGGTGCTGATTACCTGGCCACACGGGTCACTGATACGGAGCTGAGGCTGCAAGTGGCCAACATGAGCCAGGGCAGAACCTTGTACTGCACCTGCAGTGCAGAGGAGGGGGGTGAACAGTACTTCGGTCCCGGCACCAGGCTCACGGTTTTA…
αZein_TCR_3	ATGAAATCCTTGAGTGTTTCCCTAGTGGTCCTGTGGCTCCAGTTAAACTGGGTGAAGAGCCAGCAGAAGGTGCAGCAGAGCCCAGAATCCCTCAGTGTCCCAGAGGGAGGCATGGCCTCTCTCAACTGCACTTCAAGTGATCGTAATTTTCAGTATTTCTGGTGGTACAGACAGCATTCTGGAGAAGGCCCCAAAGCACTGATGTCCATCTTCTCTGATGGTGACAAGAAAGAAGGCAGATTCACAGCTCACCTCAATAAGGCCAGCCTGCATGTTTCCCTGCACATCAGAGACTCCCAGCCCAGTGACTCCGCTCTCTACTTCTGTGCAGTTAGTGAGCCTCCCTCCTTCAGCAAGCTGGTGTTTGGGCAGGGGACATCCTTATCAGTCGTTCCAAAC…	ATGCTGTACTCTCTCCTTGCCTTTCTCCTGGGCATGTTCTTGGGTGTTAGTGCTCAGACTATCCATCAATGGCCAGTTGCCGAGATCAAGGCTGTGGGCAGCCCACTGTCTCTGGGGTGTACCATAAAGGGGAAATCAAGCCCTAACCTCTACTGGTACTGGCAGGCCACAGGAGGCACCCTCCAGCAACTCTTCTACTCTATTACTGTTGGCCAGGTAGAGTCGGTGGTGCAACTGAACCTCTCAGCTTCCAGGCCGAAGGACGACCAATTCATCCTAAGCACGGAGAAGCTGCTTCTCAGCCACTCTGGCTTCTACCTCTGTGCCTGGAGTCAGGGAGAGGGGAACACCTTGTACTTTGGTGCGGGCACCCGACTATCGGTGCTAGAGGATCTGAGA…
αZein_TCR_4	ATGAAGACAAGCCTGCACACAGTTTTTCTCTTCCTCTGGCTGTGGATGGACTGGGAATCCCACGGTGAAAAAGTTGAACAGCACGAAAGCACACTCTCAGTGCGCGAAGGAGATTCAGCAGTCATTAATTGCACGTACACGGACACCGCTTCCTCTTATTTTCCTTGGTACAAGCAGGAAGCAGGTAAGTCCCTGCACTTCGTAATCGATATCAGGTCCAACGTGGATCGGAAGCAAAGCCAGCGGCTGATTGTGTTGCTGGACAAGAAAGCCAAGCGCTTCTCTTTGCACATCACCGCTACACAGCCTGAAGACAGTGCCATATATTTTTGCGCTGCAAGTCTACTAAGCAATTACAACGTCCTATACTTCGGCTCAGGAACGAAACTTACTGTTGAA…	ATGGCCACCCGCCTGTTGTGCTACACAGTGCTGTGTCTGCTTGGAGCCAGGATTCTAAACTCAAAAGTCATTCAAACACCCCGCTATCTGGTAAAGGGTCAGGGGCAGAAGGCCAAGATGCGCTGCATTCCGGAAAAGGGACACCCTGTTGTGTTCTGGTACCAACAAAATAAGAATAACGAATTCAAATTTCTGATTAATTTCCAGAATCAGGAGGTGCTACAGCAAATCGATATGACCGAAAAGCGATTTTCCGCCGAGTGCCCTAGCAATTCCCCATGCAGTCTCGAGATTCAATCTTCTGAGGCAGGCGATTCCGCTCTATACCTTTGTGCAAGTTCCGCTCCGGGGCAGGGAGCAACAGAGGTCTTCTTTGGGAAAGGGACACGCTTGACTGTG…
αZein_TCR_5	ATGCTCCTGGCACTCCTCCCAGTGCTGGGGATACACTTTGTCCTGAGAGATGCCCAAGCTCAGTCAGTGACACAGCCCGATGCTCGCGTCACTGTCTCTGAAGGAGCCTCTCTGCAGCTGAGATGCAAGTATTCCTACTCTGGGACGCCTTATCTGTTCTGGTATGTCCAGTACCCGCGGCAGGGGCTGCAGCTGCTCCTCAAGTACTATTCCGGAGACCCAGTGGTTCAAGGAGTGAATGGCTTTGAGGCTGAGTTCATCAAGAGTAACTCTTCCTTCCACCTGCGGAAAGCCTCTGTGCACTGGAGCGACTCGGCTGTGTACTTCTGTGCTGTGAGAGACACTGGAGCTAACACTGGAAAGCTCACGTTTGGACACGGCACCATCCTTAGGGTCCAT…	ATGGGCTCCAGACTCTTCTTTGTGGTTTTGATTCTCCTGTGTGCAAAACACATGGAGGCTGCAGTCACCCAAAGTCCAAGAAGCAAGGTGGCAGTAACAGGAGGAAAGGTGACATTGAGCTGTCACCAGACTAATAACCATGACTATATGTACTGGTATCGGCAGGACACGGGGCATGGGCTGAGGCTGATCCATTACTCATATGTCGCTGACAGCACGGAGAAAGGAGATATCCCTGATGGGTACAAGGCCTCCAGACCAAGCCAAGAGAATTTCTCTCTCATTCTGGAGTTGGCTTCCCTTTCTCAGACAGCTGTATATTTCTGTGCCAGCGGGACTGGGGGAAACACCTTGTACTTTGGTGCGGGCACCCGACTATCGGTGCTAGAGGATCTGAGA…
Gli_TCR_1	ATGAAGACAGTGACTGGACCTTTGTTCCTGTGCTTCTGGCTGCAGCTGAACTGTGTGAGCAGAGGCGAGCAGGTGGAGCAGCGCCCTCCTCACCTGAGTGTCCGGGAGGGAGACAGTGCCGTTATCATCTGCACCTACACAGACCCTAACAGTTATTACTTCTTCTGGTACAAGCAAGAGCCGGGGGCAGGTCTTCAGTTGCTTATGAAGGTTTTCTCAAGTACGGAAATAAACGAAGGACAAGGATTCACTGTCCTACTGAACAAGAAAGACAAACAACTCTCTCTGAACCTCACAGCTGCCCATCCTGGGGACTCAGCCGTGTACTTCTGCGCAGTCAGTGGGGGTTCAGCCTTAGGGAGGCTGCATTTTGGAGCTGGGACTCAGCTGATTGTCATA…	ATGTCTAACACTGCCTTCCCTGACCCCGCCTGGAACACCACCCTGCTATCTTGGGTTGCTCTCTTTCTCCTGGGAACAAAACACATGGAGGCTGCAGTCACCCAAAGCCCAAGAAACAAGGTGGCAGTAACAGGAGGAAAGGTGACATTGAGCTGTAATCAGACTAATAACCACAACAACATGTACTGGTATCGGCAGGACACGGGGCATGGGCTGAGGCTGATCCATTATTCATATGGTGCTGGCAGCACTGAGAAAGGAGATATCCCTGATGGATACAAGGCCTCCAGACCAAGCCAAGAGAACTTCTCCCTCATTCTGGAGTTGGCTACCCCCTCTCAGACATCAGTGTACTTCTGTGCCAGCGGTGACCCGACAGGCCCCTCCTATGAACAGTAC…
Gli_TCR_2	ATGAAGACAGTGACTGGACCTTTGTTCCTGTGCTTCTGGCTGCAGCTGAACTGTGTGAGCAGAGGCGAGCAGGTGGAGCAGCGCCCTCCTCACCTGAGTGTCCGGGAGGGAGACAGTGCCGTTATCATCTGCACCTACACAGACCCTAACAGTTATTACTTCTTCTGGTACAAGCAAGAGCCGGGGGCAGGTCTTCAGTTGCTTATGAAGGTTTTCTCAAGTACGGAAATAAACGAAGGACAAGGATTCACTGTCCTACTGAACAAGAAAGACAAACAACTCTCTCTGAACCTCACAGCTGCCCATCCTGGGGACTCAGCCGTGTACTTCTGCGCAGTCAGTGCCGGTTCAGCCTTAGGGAGGCTGCATTTTGGAGCTGGGACTCAGCTGATTGTCATA…	ATGTCTAACACTGCCTTCCCTGACCCCGCCTGGAACACCACCCTGCTATCTTGGGTTGCTCTCTTTCTCCTGGGAACAAAACACATGGAGGCTGCAGTCACCCAAAGCCCAAGAAACAAGGTGGCAGTAACAGGAGGAAAGGTGACATTGAGCTGTAATCAGACTAATAACCACAACAACATGTACTGGTATCGGCAGGACACGGGGCATGGGCTGAGGCTGATCCATTATTCATATGGTGCTGGCAGCACTGAGAAAGGAGATATCCCTGATGGATACAAGGCCTCCAGACCAAGCCAAGAGAACTTCTCCCTCATTCTGGAGTTGGCTACCCCCTCTCAGACATCAGTGTACTTCTGTGCCAGCGGTGATGCCCCGGGACAGGGGGCGCGGTCCGAC…
Gly_TCR_1	ATGAAGAGGCTGCTGTGTTCTCTGCTGGGGCTTCTGTGCACCCAGGTTTGCTGGGTGAAAGGACAGCAAGTGCAGCAGAGTCCCGCATCCTTGGTTCTGCAGGAGGGGGAGAACGCAGAGCTGCAGTGTAACTTTTCCTCCACAGCAACCCGGCTGCAGTGGTTTTACCAACATCCTGGGGGAAGACTCGTCAGCCTGTTCTACAATCCTTCTGGGACAAAGCACACTGGAAGACTGACATCCACCACAGTCACTAACGAACGTCGCAGCTCTTTGCACATTTCCTCCTCCCAGACAACAGACTCAGGCACTTATTTCTGTGCTATGTACCGGGCTAACACTGGAAAGCTCACGTTTGGACACGGCACCATCCTTAGGGTCCATCCAAACATCCAGAAC…	ATGGATATCTGGCTTCTAGGTTGGATAATTTTTAGTTTCTTGGAAGCAGGACACACAGGACCCAAAGTCTTACAGATCCCAAGTCATCAAATAATAGATATGGGGCAGATGGTGACCCTCAATTGTGACCCAGTTTCTAATCACCTATATTTTTATTGGTATAAACAGATTTTAGGACAGCAGATGGAGTTTCTGGTTAATTTCTACAATGGTAAAGTCATGGAGAAGTCTAAACTGTTTAAGGATCAGTTTTCAGTTGAAAGACCAGATGGTTCATATTTCACTCTGAAAATCCAACCCACAGCACTGGAGGACTCAGCTGTGTACTTCTGTGCCAGCAGCTTAGGCGAAAGATTATTTTTCGGTCATGGAACCAAGCTGTCTGTCCTGGAGGATCTG…
