## Supplementary material for "Identification and characterization of dietary antigens in oral tolerance": datafile_S4

### Sheet: Zein-Chow UP
Upregulated in Zein compared to Chow
Gene	Gene name	baseMean	log2FoldChange	lfcSE	stat	pvalue	padj
ENSMUSG00000035352	Ccl12	196.776	-10.2933	1.61348	-6.37959	1.78e-10	8.25e-09
ENSMUSG00000050578	Mmp13	18468.7	-10.2071	0.91423	-11.1647	6.07e-29	2.59e-26
ENSMUSG00000099398	Ms4a14	532.817	-9.10038	1.40142	-6.4937	8.38e-11	3.95e-09
ENSMUSG00000035373	Ccl7	4598.59	-9.06246	1.247	-7.26743	3.66e-13	2.35e-11
ENSMUSG00000026712	Mrc1	791.83	-8.94656	1.24643	-7.17772	7.09e-13	4.38e-11
ENSMUSG00000054203	Ifi205	1627.19	-8.67992	1.01742	-8.53126	1.45e-17	1.46e-15
ENSMUSG00000027399	Il1a	8208.99	-8.56233	0.665172	-12.8724	6.44e-38	5.85e-35
ENSMUSG00000062127	Cttnbp2nl	311.414	-8.53776	1.14684	-7.44458	9.73e-14	6.81e-12
ENSMUSG00000049723	Mmp12	4115.1	-8.50454	0.892429	-9.52966	1.58e-21	2.83e-19
ENSMUSG00000004359	Spic	368.827	-8.14319	1.55237	-5.24566	1.56e-07	4.73e-06
ENSMUSG00000021822	Plau	220.793	-7.95821	1.5376	-5.17575	2.27e-07	6.72e-06
ENSMUSG00000111116	Gm48065	188.177	-7.9382	2.48405	-3.19566	0.00139509	0.0178397
ENSMUSG00000015947	Fcgr1	303.522	-7.87631	1.07663	-7.3157	2.56e-13	1.7e-11
ENSMUSG00000035385	Ccl2	1835.45	-7.86798	0.910121	-8.64498	5.38e-18	6.01e-16
ENSMUSG00000055546	Timd4	278.346	-7.80735	1.53522	-5.08549	3.67e-07	1.05e-05
ENSMUSG00000000982	Ccl3	3783.01	-7.80487	1.03133	-7.56777	3.8e-14	2.72e-12
ENSMUSG00000085295	4930430E12Rik	460.535	-7.74845	1.09127	-7.1004	1.24e-12	7.43e-11
ENSMUSG00000022181	C6	518.625	-7.47086	1.49967	-4.98169	6.3e-07	1.72e-05
ENSMUSG00000025044	Msr1	1525.3	-7.42303	0.921058	-8.05924	7.68e-16	6.49e-14
ENSMUSG00000062345	Serpinb2	306.355	-7.33597	1.76584	-4.15439	3.26e-05	0.00065701
ENSMUSG00000022534	Mefv	1278.14	-7.30854	0.759826	-9.6187	6.67e-22	1.25e-19
ENSMUSG00000018930	Ccl4	15851.5	-7.301	0.884447	-8.25487	1.52e-16	1.39e-14
ENSMUSG00000079625	Tm4sf19	423.766	-7.24843	1.53935	-4.70877	2.49e-06	6.15e-05
ENSMUSG00000040552	C3ar1	2795.12	-7.01298	0.624243	-11.2344	2.76e-29	1.38e-26
ENSMUSG00000030142	Clec4e	1221.16	-6.97712	0.718669	-9.7084	2.78e-22	5.41e-20
ENSMUSG00000030144	Clec4d	449.371	-6.94785	0.59729	-11.6323	2.82e-31	1.58e-28
ENSMUSG00000078956	Gm14221	539.511	-6.89929	0.688683	-10.0181	1.27e-23	2.84e-21
ENSMUSG00000120024		263.929	-6.87233	0.774213	-8.87653	6.9e-19	8.83e-17
ENSMUSG00000022150	Dab2	1023.67	-6.78505	0.783281	-8.66234	4.62e-18	5.24e-16
ENSMUSG00000029373	Pf4	628.72	-6.7662	0.835933	-8.09419	5.76e-16	5.07e-14
ENSMUSG00000020709	Adap2	621.048	-6.66812	1.52302	-4.37822	1.2e-05	0.000260968
ENSMUSG00000049130	C5ar1	4798.24	-6.59587	0.513631	-12.8417	9.58e-38	7.81e-35
ENSMUSG00000025355	Mmp19	703.625	-6.57823	0.762631	-8.62571	6.37e-18	6.8e-16
ENSMUSG00000029915	Clec5a	185.754	-6.55656	0.827213	-7.92609	2.26e-15	1.84e-13
ENSMUSG00000027670	Ocstamp	518.54	-6.48361	1.22686	-5.28473	1.26e-07	3.9e-06
ENSMUSG00000004791	Pgf	3369.08	-6.45424	0.764098	-8.44687	2.99e-17	2.92e-15
ENSMUSG00000026315	Serpinb8	1091.8	-6.45398	0.904272	-7.13721	9.52e-13	5.81e-11
ENSMUSG00000074622	Mafb	1571.6	-6.44939	0.58916	-10.9468	6.89e-28	2.47e-25
ENSMUSG00000039760	Il22ra2	1028.07	-6.40039	1.45937	-4.38573	1.16e-05	0.000253357
ENSMUSG00000033777	Tlr13	266.468	-6.38651	0.878094	-7.27315	3.51e-13	2.26e-11
ENSMUSG00000026981	Il1rn	12548.5	-6.32158	0.731974	-8.63634	5.8e-18	6.27e-16
ENSMUSG00000009376	Met	188.07	-6.31824	1.70643	-3.70261	0.00021339	0.00352921
ENSMUSG00000070873	Lilra5	550.884	-6.29908	1.21017	-5.20511	1.94e-07	5.81e-06
ENSMUSG00000003665	Has1	194.197	-6.27428	2.04516	-3.06787	0.00215593	0.0250983
ENSMUSG00000027737	Slc7a11	1071	-6.26413	0.6178	-10.1394	3.69e-24	9.46e-22
ENSMUSG00000038508	Gdf15	1076.9	-6.25112	0.980419	-6.37597	1.82e-10	8.36e-09
ENSMUSG00000073490	Ifi207	1437.71	-6.21994	0.812341	-7.65681	1.91e-14	1.41e-12
ENSMUSG00000051439	Cd14	10037	-6.18866	0.453014	-13.6611	1.73e-42	2.59e-39
ENSMUSG00000041797	Abca9	189.198	-6.14726	1.53914	-3.99396	6.5e-05	0.00121855
ENSMUSG00000030148	Clec4a2	209.554	-6.12393	1.24124	-4.93372	8.07e-07	2.17e-05

### Sheet: Zein-Chow DOWN
Downregulated in Zein compared to Chow
Gene	Gene Name	baseMean	log2FoldChange	lfcSE	stat	pvalue	padj
ENSMUSG00000096108	Ighv11-2	857.024	32.1267	3.20522	10.0233	1.2e-23	2.84e-21
ENSMUSG00000076555	Igkv4-57-1	2239.12	29.8852	2.69753	11.0787	1.59e-28	6.2e-26
ENSMUSG00000094322	Ighv9-4	1008.14	29.1727	2.06238	14.1452	2e-45	4.48e-42
ENSMUSG00000076562	Igkv4-50	645.937	27.3561	2.70558	10.111	4.94e-24	1.2e-21
ENSMUSG00000030137	Tuba8	373.716	26.2882	1.64004	16.029	8.01e-58	7.18e-54
ENSMUSG00000022518	4930562C15Rik	359.822	26.2724	2.03537	12.9079	4.06e-38	4.55e-35
ENSMUSG00000094164	Ighv2-3	237.262	26.1922	2.73965	9.56041	1.17e-21	2.15e-19
ENSMUSG00000094652	Ighv1-42	375.768	25.9011	2.41793	10.7121	8.93e-27	2.97e-24
ENSMUSG00000081506	Amy2-ps1	823.871	25.0561	3.03077	8.26724	1.37e-16	1.28e-14
ENSMUSG00000096577	Ighv1-71	162.832	24.2847	2.62606	9.24759	2.3e-20	3.61e-18
ENSMUSG00000045091	Aqp12	4669.77	22.7745	2.77208	8.21568	2.11e-16	1.89e-14
ENSMUSG00000042808	Gpx2	755.733	22.0509	1.71318	12.8713	6.53e-38	5.85e-35
ENSMUSG00000068341	Reg3d	2416.36	21.6703	3.97374	5.45336	4.94e-08	1.64e-06
ENSMUSG00000115090	AC155167.1	872.107	19.525	2.97879	6.55469	5.58e-11	2.72e-09
ENSMUSG00000121035		524.386	19.4499	1.7897	10.8677	1.64e-27	5.66e-25
ENSMUSG00000004891	Nes	681.582	18.5917	2.23327	8.32488	8.44e-17	8.05e-15
ENSMUSG00000095642	Ighv14-3	1645.84	14.5732	1.65846	8.78714	1.53e-18	1.79e-16
ENSMUSG00000096326	Ighv1-78	1660.48	14.5148	1.7559	8.26631	1.38e-16	1.28e-14
ENSMUSG00000076598	Igkv3-7	727.484	13.8636	2.31175	5.997	2.01e-09	8.19e-08
ENSMUSG00000076526	Igkv12-98	607.39	13.8279	2.89962	4.76887	1.85e-06	4.72e-05
ENSMUSG00000095981	Ighv10-1	5064.49	13.8022	1.77574	7.77264	7.69e-15	5.99e-13
ENSMUSG00000076665	Ighv7-1	2115.43	13.6943	1.70667	8.02401	1.02e-15	8.57e-14
ENSMUSG00000076577	Igkv8-30	13189.4	13.1247	1.34341	9.76966	1.52e-22	3.1e-20
ENSMUSG00000094561	Ighv1-22	2890.78	12.8909	1.77523	7.26156	3.83e-13	2.43e-11
ENSMUSG00000076652	Ighv7-3	7303.55	12.8704	1.74951	7.35658	1.89e-13	1.27e-11
ENSMUSG00000096410	Ighv1-19	756.582	12.8341	2.10799	6.08833	1.14e-09	4.8e-08
ENSMUSG00000095753	Igkv4-53	994.884	12.6777	2.60934	4.85859	1.18e-06	3.09e-05
ENSMUSG00000054003	Tdrd9	553.295	12.5702	1.10008	11.4266	3.08e-30	1.62e-27
ENSMUSG00000095210	Ighv5-9-1	5906.88	12.528	1.89906	6.59691	4.2e-11	2.13e-09
ENSMUSG00000037151	Lrrc20	381.621	12.2074	1.34485	9.0771	1.12e-19	1.56e-17
ENSMUSG00000094694	Ighv1-9	4799.85	12.1763	1.47571	8.25111	1.57e-16	1.42e-14
ENSMUSG00000076547	Igkv4-70	356.928	12.1736	2.18495	5.57159	2.52e-08	8.7e-07
ENSMUSG00000094689	Ighv1-81	2466.22	12.1519	2.36274	5.14313	2.7e-07	7.92e-06
ENSMUSG00000094797	Igkv6-15	31434.9	12.1407	1.50051	8.09107	5.91e-16	5.15e-14
ENSMUSG00000103939	Ighv3-4	356.22	11.8644	3.30319	3.5918	0.000328397	0.00510182
ENSMUSG00000076670	Ighv3-5	291.356	11.841	2.21374	5.34889	8.85e-08	2.8e-06
ENSMUSG00000095416	Ighv1-12	1803.38	11.7715	1.54313	7.6283	2.38e-14	1.73e-12
ENSMUSG00000076695	Ighv1-18	2478.71	11.6424	1.65282	7.04394	1.87e-12	1.1e-10
ENSMUSG00000096150	Ighv1-85	330.507	11.564	2.27396	5.08542	3.67e-07	1.05e-05
ENSMUSG00000096020	Ighv1-75	1170.13	11.5466	2.46988	4.67496	2.94e-06	7.16e-05
ENSMUSG00000039315	Clnk	1408.7	11.508	1.30701	8.80484	1.31e-18	1.57e-16
ENSMUSG00000033965	Slc16a2	247.269	11.5029	1.1011	10.4467	1.52e-25	4.69e-23
ENSMUSG00000095497	Igkv1-122	1058.11	11.45	2.76537	4.14049	3.47e-05	0.000693443
ENSMUSG00000096715	Igkv3-4	1715.47	11.4222	1.71723	6.65151	2.9e-11	1.5e-09
ENSMUSG00000024210	Ip6k3	301.572	11.3156	1.15851	9.76737	1.55e-22	3.1e-20
ENSMUSG00000118315		178.722	11.2741	1.20099	9.38733	6.15e-21	1.04e-18
ENSMUSG00000108763	Gm36028	189.798	11.2094	1.1372	9.85701	6.39e-23	1.33e-20
ENSMUSG00000095007	Igkv12-41	1987.71	11.2022	1.63171	6.86533	6.63e-12	3.69e-10
ENSMUSG00000076586	Igkv8-21	3016.15	11.172	1.82198	6.13179	8.69e-10	3.69e-08
ENSMUSG00000120563		173.425	11.063	1.22733	9.01393	1.99e-19	2.74e-17

### Sheet: Zein-AA UP
Upregulated in Zein compared to AA
Gene	Gene name	baseMean	log2FoldChange	lfcSE	stat	pvalue	padj
ENSMUSG00000000394	Gcg	240.447	24.8261	2.57948	9.62447	6.30296e-22	1.04629e-19
ENSMUSG00000050578	Mmp13	18468.7	10.7285	0.915451	11.7194	1.01383e-31	5.34587e-29
ENSMUSG00000035373	Ccl7	4598.59	10.3504	1.2523	8.26508	1.39606e-16	1.34562e-14
ENSMUSG00000099398	Ms4a14	532.817	9.93051	1.42385	6.97443	3.07118e-12	1.91181e-10
ENSMUSG00000062345	Serpinb2	306.355	8.92822	1.78964	4.98883	6.07449e-07	1.60625e-05
ENSMUSG00000049723	Mmp12	4115.1	8.92067	0.893773	9.98091	1.84765e-23	4.03958e-21
ENSMUSG00000008845	Cd163	226.001	8.79686	1.67234	5.26023	1.43879e-07	4.29909e-06
ENSMUSG00000004791	Pgf	3369.08	8.70294	0.769193	11.3144	1.11388e-29	4.9924e-27
ENSMUSG00000079625	Tm4sf19	423.766	8.66706	1.55477	5.57449	2.48256e-08	8.55114e-07
ENSMUSG00000015852	Fcrls	193.957	8.51244	1.69644	5.01782	5.22624e-07	1.39587e-05
ENSMUSG00000035385	Ccl2	1835.45	8.41533	0.912771	9.21954	2.98381e-20	4.31401e-18
ENSMUSG00000120024		263.929	8.31747	0.812599	10.2356	1.37288e-24	3.23855e-22
ENSMUSG00000022181	C6	518.625	8.14838	1.5052	5.4135	6.18032e-08	2.00726e-06
ENSMUSG00000027399	Il1a	8208.99	7.95651	0.664273	11.9778	4.64702e-33	3.2043e-30
ENSMUSG00000000982	Ccl3	3783.01	7.80857	1.03136	7.5711	3.70068e-14	2.71909e-12
ENSMUSG00000085295	4930430E12Rik	460.535	7.74035	1.09138	7.09225	1.31945e-12	8.76113e-11
ENSMUSG00000029373	Pf4	628.72	7.72685	0.843909	9.15602	5.38471e-20	7.66167e-18
ENSMUSG00000018930	Ccl4	15851.5	7.65914	0.884591	8.6584	4.78418e-18	5.42853e-16
ENSMUSG00000015947	Fcgr1	303.522	7.5395	1.07096	7.03996	1.92298e-12	1.21391e-10
ENSMUSG00000027670	Ocstamp	518.54	7.41256	1.23201	6.01665	1.78058e-09	7.22223e-08
ENSMUSG00000040552	C3ar1	2795.12	7.40706	0.625221	11.8471	2.2275e-32	1.33115e-29
ENSMUSG00000055546	Timd4	278.346	7.38866	1.5301	4.82889	1.37299e-06	3.46691e-05
ENSMUSG00000030142	Clec4e	1221.16	7.35405	0.720451	10.2076	1.83408e-24	4.21556e-22
ENSMUSG00000111116	Gm48065	188.177	7.28266	2.47673	2.94044	0.00327751	0.0355255
ENSMUSG00000026981	Il1rn	12548.5	7.27741	0.732309	9.93762	2.8557e-23	6.09487e-21
ENSMUSG00000022150	Dab2	1023.67	7.26817	0.78559	9.25186	2.20622e-20	3.24206e-18
ENSMUSG00000078956	Gm14221	539.511	7.2219	0.692032	10.4358	1.70186e-25	4.62287e-23
ENSMUSG00000071714	Csf2rb2	1134.12	7.18863	0.9147	7.859	3.8721e-15	3.12698e-13
ENSMUSG00000030144	Clec4d	449.371	7.13867	0.600125	11.8953	1.25173e-32	8.01462e-30
ENSMUSG00000053007	Creb5	248.123	7.13809	0.591339	12.0711	1.50188e-33	1.12191e-30
ENSMUSG00000048779	P2ry6	328.526	7.07758	1.1627	6.08717	1.14922e-09	4.83644e-08
ENSMUSG00000054203	Ifi205	1627.19	7.05932	1.01092	6.98304	2.88863e-12	1.81075e-10
ENSMUSG00000026712	Mrc1	791.83	6.99616	1.23143	5.68133	1.3365e-08	4.73533e-07
ENSMUSG00000026315	Serpinb8	1091.8	6.97661	0.905879	7.70148	1.34497e-14	1.03046e-12
ENSMUSG00000009185	Ccl8	170.506	6.94039	1.45059	4.78454	1.71381e-06	4.20894e-05
ENSMUSG00000025044	Msr1	1525.3	6.85171	0.919506	7.45151	9.22759e-14	6.56477e-12
ENSMUSG00000035352	Ccl12	196.776	6.84276	1.45642	4.69833	2.62293e-06	6.22009e-05
ENSMUSG00000051439	Cd14	10037	6.62251	0.453251	14.6111	2.38544e-48	5.34577e-45
ENSMUSG00000005237	Dnah2	284.848	6.58954	1.27647	5.16232	2.43912e-07	6.96315e-06
ENSMUSG00000024672	Ms4a7	3302.74	6.53839	0.834487	7.83522	4.68023e-15	3.74586e-13
ENSMUSG00000049130	C5ar1	4798.24	6.48613	0.513533	12.6304	1.43552e-36	1.2868e-33
ENSMUSG00000028327	Stra6l	696.549	6.4174	1.23175	5.20997	1.88873e-07	5.53286e-06
ENSMUSG00000070873	Lilra5	550.884	6.40191	1.21059	5.28825	1.23495e-07	3.72729e-06
ENSMUSG00000073490	Ifi207	1437.71	6.36547	0.812657	7.83291	4.7669e-15	3.78146e-13
ENSMUSG00000035969	Rusc2	220.767	6.31668	1.19077	5.30472	1.12848e-07	3.48817e-06
ENSMUSG00000026365	Cfh	419.783	6.29087	0.919745	6.8398	7.93054e-12	4.61619e-10
ENSMUSG00000004359	Spic	368.827	6.28743	1.53835	4.08711	4.36776e-05	0.000797406
ENSMUSG00000019122	Ccl9	271.617	6.26077	0.757797	8.26181	1.43486e-16	1.3539e-14
ENSMUSG00000032860	P2ry2	198.272	6.24497	1.36485	4.57559	4.74883e-06	0.000105892
ENSMUSG00000022534	Mefv	1278.14	6.23376	0.756481	8.24047	1.71536e-16	1.60172e-14

### Sheet: Zein-AA DOWN
Downregulated in Zein compared to AA
Gene	Gene Name	baseMean	log2FoldChange	lfcSE	stat	pvalue	padj
ENSMUSG00000096108	Ighv11-2	857.024	-29.0579	3.20529	-9.06561	1.23906e-19	1.70876e-17
ENSMUSG00000076555	Igkv4-57-1	2239.12	-28.6544	2.69752	-10.6225	2.34211e-26	7.4981e-24
ENSMUSG00000094322	Ighv9-4	1008.14	-27.0802	2.06245	-13.1302	2.21196e-39	2.83257e-36
ENSMUSG00000076562	Igkv4-50	645.937	-26.8601	2.70557	-9.9277	3.15453e-23	6.57609e-21
ENSMUSG00000094164	Ighv2-3	237.262	-26.4531	2.7396	-9.65583	4.6438e-22	8.0052e-20
ENSMUSG00000030137	Tuba8	373.716	-26.3035	1.64003	-16.0384	6.89238e-58	3.08916e-54
ENSMUSG00000022518	4930562C15Rik	359.822	-25.7173	2.03545	-12.6347	1.3591e-36	1.2868e-33
ENSMUSG00000094652	Ighv1-42	375.768	-24.9365	2.41798	-10.3129	6.15955e-25	1.53373e-22
ENSMUSG00000042808	Gpx2	755.733	-22.6376	1.71173	-13.225	6.29668e-40	9.40724e-37
ENSMUSG00000115090	AC155167.1	872.107	-21.1242	2.93789	-7.19028	6.46589e-13	4.32539e-11
ENSMUSG00000081506	Amy2-ps1	823.871	-21.1167	3.18421	-6.6317	3.31836e-11	1.74975e-09
ENSMUSG00000121035		524.386	-19.6553	1.786	-11.0052	3.60651e-28	1.46949e-25
ENSMUSG00000068341	Reg3d	2416.36	-18.3958	3.97667	-4.62594	3.72912e-06	8.52751e-05
ENSMUSG00000045091	Aqp12	4669.77	-18.3046	2.7843	-6.57421	4.8913e-11	2.51986e-09
ENSMUSG00000096577	Ighv1-71	162.832	-17.2045	2.64323	-6.50889	7.5706e-11	3.87788e-09
ENSMUSG00000095642	Ighv14-3	1645.84	-14.6736	1.65846	-8.84773	8.93162e-19	1.12588e-16
ENSMUSG00000004891	Nes	681.582	-14.5098	2.3303	-6.22658	4.76738e-10	2.08463e-08
ENSMUSG00000076665	Ighv7-1	2115.43	-14.0393	1.70666	-8.22617	1.93291e-16	1.78625e-14
ENSMUSG00000076534	Igkv12-89	1129.75	-13.9658	1.78683	-7.81601	5.45258e-15	4.28745e-13
ENSMUSG00000076598	Igkv3-7	727.484	-13.6406	2.31175	-5.90056	3.62265e-09	1.36443e-07
ENSMUSG00000096326	Ighv1-78	1660.48	-13.4065	1.75592	-7.63501	2.25798e-14	1.68671e-12
ENSMUSG00000094689	Ighv1-81	2466.22	-13.249	2.36271	-5.60753	2.0524e-08	7.10335e-07
ENSMUSG00000076547	Igkv4-70	356.928	-13.1369	2.18486	-6.0127	1.82458e-09	7.36737e-08
ENSMUSG00000076526	Igkv12-98	607.39	-13.1003	2.89961	-4.51794	6.24455e-06	0.000134882
ENSMUSG00000095210	Ighv5-9-1	5906.88	-13.0912	1.89905	-6.89355	5.44161e-12	3.27373e-10
ENSMUSG00000076615	Ighg3	255.608	-13.0044	2.24891	-5.78253	7.35849e-09	2.67051e-07
ENSMUSG00000094787	Ighv1-54	1046.58	-12.934	1.87963	-6.88114	5.93759e-12	3.54831e-10
ENSMUSG00000076695	Ighv1-18	2478.71	-12.8529	1.6528	-7.77645	7.459e-15	5.81413e-13
ENSMUSG00000076577	Igkv8-30	13189.4	-12.8359	1.34341	-9.55473	1.23903e-21	1.88249e-19
ENSMUSG00000054003	Tdrd9	553.295	-12.7889	1.10005	-11.6257	3.04923e-31	1.51852e-28
ENSMUSG00000096020	Ighv1-75	1170.13	-12.6746	2.46984	-5.13176	2.87039e-07	8.04068e-06
ENSMUSG00000094561	Ighv1-22	2890.78	-12.5456	1.77522	-7.06706	1.58253e-12	1.02796e-10
ENSMUSG00000076655	Ighv4-1	5519.51	-12.3834	1.55331	-7.97227	1.55786e-15	1.32997e-13
ENSMUSG00000076652	Ighv7-3	7303.55	-12.3203	1.7495	-7.04218	1.89255e-12	1.20318e-10
ENSMUSG00000094694	Ighv1-9	4799.85	-12.3175	1.47571	-8.34681	7.01291e-17	7.06334e-15
ENSMUSG00000037151	Lrrc20	381.621	-12.2247	1.34485	-9.08998	9.90604e-20	1.38746e-17
ENSMUSG00000076586	Igkv8-21	3016.15	-12.2238	1.82196	-6.70919	1.95714e-11	1.08295e-09
ENSMUSG00000024210	Ip6k3	301.572	-12.2113	1.15829	-10.5425	5.49908e-26	1.69978e-23
ENSMUSG00000058618	AY761184	297.283	-12.1586	2.51643	-4.83169	1.35379e-06	3.42807e-05
ENSMUSG00000076670	Ighv3-5	291.356	-12.1529	2.21369	-5.48988	4.02202e-08	1.34027e-06
ENSMUSG00000095753	Igkv4-53	994.884	-12.0975	2.60933	-4.63623	3.54826e-06	8.19757e-05
ENSMUSG00000095981	Ighv10-1	5064.49	-11.9686	1.77575	-6.74005	1.58332e-11	8.87053e-10
ENSMUSG00000094797	Igkv6-15	31434.9	-11.9515	1.5005	-7.965	1.65219e-15	1.39719e-13
ENSMUSG00000076549	Igkv4-68	2009.75	-11.7692	1.82996	-6.43141	1.26425e-10	6.22679e-09
ENSMUSG00000033965	Slc16a2	247.269	-11.7135	1.10104	-10.6386	1.97127e-26	6.54463e-24
ENSMUSG00000095612	Ighv5-4	1491.14	-11.6201	1.87521	-6.1967	5.76593e-10	2.4969e-08
ENSMUSG00000039315	Clnk	1408.7	-11.5622	1.30701	-8.84635	9.04317e-19	1.12588e-16
ENSMUSG00000095200	Ighv1-7	279.592	-11.4769	2.38903	-4.804	1.55528e-06	3.87265e-05
ENSMUSG00000096649	Ighv1-31	589.601	-11.4175	1.45204	-7.86307	3.74838e-15	3.05459e-13
ENSMUSG00000095497	Igkv1-122	1058.11	-11.4003	2.76535	-4.12255	3.74698e-05	0.00069111

### Sheet: Chow-AA UP
Upregulated in Chow compared to AA
Gene	Gene Name	baseMean	log2FoldChange	lfcSE	stat	pvalue	padj
ENSMUSG00000022579	Gpihbp1	13.3314	20.2277	3.14936	6.4228	1.33788e-10	5.55488e-07
ENSMUSG00000000394	Gcg	235.246	19.5174	2.60413	7.49479	6.64053e-14	3.6762e-10
ENSMUSG00000108189	Gm43887	6.93334	19.0059	4.67922	4.06176	4.87033e-05	0.0367666
ENSMUSG00000079440	Alpi	36.852	18.7933	3.37043	5.57593	2.46213e-08	3.4696e-05
ENSMUSG00000060594	Layn	8.54306	18.0262	2.90821	6.19839	5.70449e-10	1.8948e-06
ENSMUSG00000022993	4930415O20Rik	81.4993	17.246	2.8076	6.14263	8.11673e-10	2.19889e-06
ENSMUSG00000036459	Wtip	44.6159	16.9385	3.0395	5.57279	2.50694e-08	3.4696e-05
ENSMUSG00000032899	Styk1	160.632	16.7282	3.72733	4.48797	7.19059e-06	0.00702478
ENSMUSG00000102460	Gm38197	24.6202	15.7609	3.85889	4.08431	4.42072e-05	0.0349616
ENSMUSG00000096594	Igkv8-19	2948.88	6.74501	1.61499	4.17651	2.96019e-05	0.0258751
ENSMUSG00000053007	Creb5	256.549	2.63814	0.558088	4.72711	2.27739e-06	0.00252152
ENSMUSG00000015437	Gzmb	15709.3	2.11179	0.507097	4.16447	3.12078e-05	0.025915
ENSMUSG00000016529	Il10	19962.1	1.65258	0.269962	6.12153	9.26794e-10	2.19889e-06
ENSMUSG00000030124	Lag3	2823.13	1.28672	0.319441	4.02805	5.62408e-05	0.0406107

### Sheet: Chow-AA DOWN
Downregulated in Chow compared to AA
Gene	Gene Name	baseMean	log2FoldChange	lfcSE	stat	pvalue	padj
ENSMUSG00000041248	Kcnj1	16.8015	-21.2663	3.83797	-5.54101	3.0073e-08	3.84194e-05
ENSMUSG00000058908	Pla2g2a	9.80943	-20.8748	4.67855	-4.46182	8.12671e-06	0.00749824
ENSMUSG00000025150	Cbr2	27.8594	-20.7277	3.50815	-5.90844	3.45371e-09	7.07414e-06
ENSMUSG00000036334	Igsf10	39.5129	-19.8196	2.58737	-7.66014	1.85736e-14	2.78652e-10
ENSMUSG00000102802	Mgam2-ps	28.8636	-17.7232	3.66591	-4.83459	1.33419e-06	0.00158274
ENSMUSG00000096649	Ighv1-31	601.994	-11.3186	1.49247	-7.58381	3.35563e-14	2.78652e-10
ENSMUSG00000076534	Igkv12-89	1154.65	-9.13115	1.54996	-5.89122	3.83353e-09	7.07414e-06
ENSMUSG00000095285	Ighv5-9	1604.43	-8.7969	1.53684	-5.72403	1.04026e-08	1.72766e-05
ENSMUSG00000094787	Ighv1-54	1070.49	-8.18121	1.7969	-4.55297	5.28944e-06	0.00549044
