## Supplementary material for "Identification and characterization of dietary antigens in oral tolerance": datafile_S2

### Sheet: data_file S2
data_file S2: Top candidate proteins for cross-reactivity identified through BLASTP analysis for Gly_TCR_1.
Since individual peptides were not tested, it is unknown which protein contributes to cross-reactivity when observed. When considering whether a plant contained an epitope that might cross-react with Glycinin G1, we allowed up to 4 mis-matches in the core epitope sequence. Given the large number of possible protein candidates, only a subset of possibilities are listed here. Capped at 15 candidate…
Species		NCBI ID	Sequence Name
Glycine max	NP_001235827.2		Glycinin G1 precursor	E	Y	V	S	F	K				T	N	D	T
Trifolium pratense	XP_045793725.1		Legumin A-like,	Q	Y	V	S	F	K				T	N	D	R
	PNX97088.1		Legumin A
	CAJ2632981.1		Unnamed protein product
	XP_045789942.1		Glycinin G4-like	E	Y	V	V	F	K				T	N	D	R
	XP_045829310.1		Legumin type B-like
	XP_045790137.1
	XP_045829319.1		Legumin B-like
	PNX86021.1		Legumin B, partial
	PNX83261.1
	PNX62762.1
	CAJ2627895.1		Unnamed protein product
	CAJ2627896.1
	XP_045792867.1		Legumin A2-like	T	Y	V	A	F	K				T	N	D	N
	PNX96476.1		Legumin A
	CAJ2632985.1		Unnamed protein product	E	Y	I	V	F	K				T	N	D	R
Pisum sativum	CAA47809.1		Legumin (minor small)	E	Y	V	V	F	K				T	N	D	R
	KAI5394926.1		Hypothetical protein
	KAI5398145.1
	KAI5394911.1
	KAI5394909.1
	KAI5394915.1
	NP_001413890.1		Legumin B precursor
	NP_001414788.1		Legumin J precursor
	P05692.1		Legumin J
	P05693.1		Legumin K
	XP_050888889.1
	P14594.1		Legumin B
	XP_050886245.1		Legumin J-like
	XP_050889930.1		Legumin B-like
	XP_050910859.1		Conglutin alpha 2-like
Lupinus albus	KAE9585534.1		Putative 11S seed storage protein	R	Y	V	A	F	K				T	N	D	I
	KAF1866765.1		Hypothetical protein
	CAI83770.1		Legumin-like protein, partial
Cajanus cajan	XP_020237859.1		Glycinin G4	E	Y	V	V	F	K				T	N	E	M
	KYP44257.1		Glycinin
Arachis hypoganea	XP_025663195.1		Arachin Ahy-3-like	E	Y	V	A	F	K				T	N	S	R
	XP_025632438.1		Legumin type B	E	Y	V	A	F	K				T	T	D	R
	AAU21493.1, XP_025644723.1, XP_025644724.1, XP_029147354.1, XP_029147356.1, ADV58151.1		Conarachin	E	Y	V	A	F	K				T	A	D	R
			Legumin type B isoform X1
			Legumin type B isoform X2
			Legumin type B isoform X3
			Legumin type B isoform X4
			11S arachin, partial
Abrus precatorius	XP_027351795.1		Glycinin G3-like	K	Y	V	A	F	K				T	N	D	K
	XP_027365993.1		Glycinin G4-like	E	F	V	V	F	K				T	N	D	N
Malus baccata	TQE13793.1		Hypothetical protein	E	Y	I	A	F	K				T	N	D	N
	TQD82266.1
	TQE13792.1		Hypothetical protein	E	Y	I	S	F	R				T	N	D	W
	TQE06255.1		Hypothetical protein	E	Y	Y	S	F	-				T	N	D	T
	TQD97374.1		Hypothetical protein	V	Y	V	S	F	K				G	E	D	T
Malus domestica	RXH98272.1		Hypothetical protein	E	Y	I	A	F	K				T	N	D	N
	RXH87288.1
	XP_008364259.2		11S globulin seed storage protein
	XP_017190456.1		13S globulin basic chain-like
	XP_028962855.1		11S globulin basic chain-like	E	Y	I	S	F	R				T	N	D	L
	XP_028958437.1		Jug r 4-like
	RXH92273.1		Hypothetical protein	E	Y	Y	S	F	-				T	N	D	T
	XP_028963223.1		DNA-directed RNA polymerase I subunit 2
Prunus avium	XP_021814731.1		Legumin type B-like	E	Y	I	S	F	K				T	D	D	N
	XP_021814732.1
Cucumis sativus	XP_011651441.2		11S globulin	E	W	V	S	F	K				T	N	D	N
	XP_004152049.1
Cucumis melo	XP_008447426.2		11S globulin	E	W	V	S	F	K				T	N	D	N
	XP_008447425.2		11S globulin-like
	KAA0038056.1		11S globulin subunit beta-like
	KAA0038058.1
Cucurbita argyrosperma	KAG7036316.1		Hypothetical protein	E	W	V	S	F	K				T	N	D	Q
	KAG6606374.1
	KAG7011268.1		Hypothetical protein	E	W	V	S	F	K				T	N	D	N
	KAG6571524.1
Jatropha curcas	KDP26529.1		Hypothetical protein	E	Y	V	T	F	K				T	S	D	N
	KDP40337.1		Hypothetical protein	E	W	V	S	F	K				T	N	D	N
	NP_001295688.1		Legumin B-like precursor
	AIA57961.1		Seed storage protein 2, parital
Ricinus communis	EEF37813.1		Legumin A precursor, putative	E	Y	V	A	F	K				T	N	D	N
	XP_002524605.2		11S globulin seed storage protein 1
	EEF37814.1		11S globulin
	XP_002524606.2		Legumin A precursor
	XP_002524195.1
	NP_001310671.1
	XP_002524604.1		11S globulin seed storage protein 1	E	Y	V	S	F	N				T	N	D	N
	EEF32199.1		11S globulin subunit beta precursor, putative	E	W	V	S	F	K				T	N	D	N
			Glutelin type-A 3 precursor, putative
	EEF28918.1		Legumin B precursor, putative
	EEF28917.1		11S globulin seed storage protein Ana o 2
	XP_015583442.2		Legumin B
	XP_015583443.1		Seed storage protein, partial
	XP_002530185.2
	AAF73008.1
	EEF39577.1		11S globulin subunit beta precursor, putative	E	W	I	S	F	K				T	N	D	K
Chenopodium quinoa	XP_021721911.1		13S globulin seed storage protein 1-like	E	W	V	S	F	K				T	N	D	N
	XP_021770184.1		11S globulin seed storage protein 2-like	E	Y	V	S	F	K				T	T	S	S
	XP_021768838.1
	XP_021752233.1		13S globulin seed storage protein 1-like	K	W	V	S	F	K				T	N	D	N
	XP_021730346.1		Pentatricopeptide repeat-containing protein At2g37320-like	E	V	V	S	F	K				A	D	D	T
	XP_021774289.1
Fagopyrum esculentum	P83004.1		13S globulin basic chain	E	Y	V	A	F	K				T	N	D	N
Macleaya cordata	OVA14899.1		11S seed storage protein	E	W	V	S	F	K				T	N	D	N
	OVA14900.1
Papaver somniferum	XP_026401004.1		11S globulin subunit beta-like	E	W	V	S	F	K				T	N	D	N
	XP_026388045.1
	XP_026379590.1
	XP_026378683.1
	RZC89184.1		Hypothetical protein
	RZC86649.1
	RZC56071.1
	RZC43781.1
	XP_026390788.1		Legumin B-like
	XP_026440502.1
	XP_026432187.1
	XP_026460752.1
	XP_026440498.1		11S globulin subunit beta-like	E	W	I	S	F	K				T	N	D	N
	XP_026458397.1		Vesicle-associated protein 1-3-like	E	Y	V	A	F	K				V	N	A	T
	RZC73162.1		Hypothetical protein	E	W	V	A	F	K				T	N	D	N
Ananas comosus	XP_020109115.1 XP_020081519.1 XP_020093459.1		Uncharacterized protein	E	Y	V	S	W	K				K	N	D	T
	XP_020104210.1 XP_020099184.1
	CAD1820873.1 XP_020081943.1 XP_020080058.1		Unnamed protein product	E	W	V	S	F	K				T	N	N	N
			Glutelin type-A 1-like
	CAD1830923.1 OAY76954.1		Unnamed protein product	E	W	V	S	F	K				T	N	S	N
	XP_020115030.1		Glutelin type-A 1
	OAY67389.1
	XP_020113452.1 XP_020081944.1 XP_020080848.1
			Glutelin type-B 5-like
			Glutelin type-A 1-like
Oryza sativa	NP_001403428.1		Glutelin Type-B 5 precursor	Q	Y	I	S	F	K				T	N	A	N
	NP_001403429.1		Glutelin type-B 4 precursor
	ADB84625.1		Glutelin
	KAB8086780.1		Hypothetical protein
	EAZ22525.1
	EAY85310.1
	AAO22139.1		Glutelin precursor	Q	Y	V	A	F	K				T	N	P	N
	EAY85161.1		Hypothetical protein
	AFZ41187.1		Glutelin, partial
	XP_015627451.1		Glutelin type-A 1-like	A	W	V	S	F	K				T	N	H	N
	EEE56924.1		Hypothetical protein
	EEC73106.1
	BAD20082.1		Intracellular protein transport protein USO1-like	R	S	V	S	F	K				N	N	D	N
			Hypothetical protein
	EEC72874.1		Uncharacterized protein
	XP_015623155.1
Camelina sativa	XP_010475020.1 XP_010482699.1 XP_010457408.1		12S seed storage protein CRD	E	W	I	S	F	K				T	N	D	N
			12S seed storage protein CRD-like
	XP_010451974.1		Protein root UVB sensitive 5-like isoform X1	I	Y	V	S	F	K				V	N	A	T
			Protein root UVB sensitive 5-like isoform X2
	XP_010451976.1		Protein root UVB sensitive 5-like isoform X3
	XP_010451977.1
	XP_019084611.1 XP_010490551.1		Protein root UVB sensitive 5-like Protein root UVB sensitive 5	F	Y	V	S	F	K				V	N	A	T
	XP_010424171.1		F-box/FBD/LRR-repeat protein At5g18770-like	E	Y	V	Q	F	P				T	N	D	A
Eucalyptus grandis	XP_010025835.2		11S globulin seed storage protein 1	E	Y	V	S	F	R				T	N	D	N
	KAK3414847.1		Hypothetical protein
	XP_039155475.1		13S globulin basic chain-like, partial
	XP_010045998.1		11S globulin seed storage protein Jug r 4	E	W	V	S	F	K				T	N	D	N
Carya illinoinensis	XP_042980902.1		Uncharacterized protein	E	Y	V	S	F	K	K	T	S	T	N	D	P
	XP_042980903.1
	KAG6713948.1		Hypothetical protein
	KAG6713947.1
	KAG2708162.1
	KAG7980088.1
	KAG7980084.1
	KAG2708157.1
	KAG6713949.1
	KAG6713951.1
	KAG7980087.1
	KAG2708159.1
	KAG7980082.1
	KAG6713946.1
	KAG2708160.1
Coffea arabica	CAA76573.1		11S storage protein	E	Y	V	A	F	K				T	N	D	N
	AAC61983.1		11S storage globulin
	AAC61881.1
	XP_027116578.1		Cocosin 1-like
Sesamum indicum	NP_001291327.1		Legumin B-like precursor	E	Y	V	T	F	R				T	N	D	N
	XP_011087093.2		Glutamate receptor 2.2-like	E	Y	V	P	F	E				T	N	D	D
	NP_001291328.1		11S globulin subunit beta-like precursor	E	W	I	S	F	K				T	N	D	N
Datura stramonium	MCD7445816.1		Hypothetical protein	E	Y	I	S	F	K				T	N	D	N
	MCD7445818.1		Hypothetical protein	E	Y	I	A	F	K				T	N	D	Q
