## Supplementary material for "Identification and characterization of dietary antigens in oral tolerance": datafile_S3

### Sheet: data_file S3
data_file S3. Top candidate proteins for cross-reactivity identified through BLASTP analysis for αZein_TCRs.
Capped at 15 candidates per plant lysate. Only 3 mis-matches allowed.
Species	NCBI ID	Sequence Name
Zea Mays	NP_001105745.1	Prolamin 19 kDa alpha zein z1A1_2	F	Y	Q	Q	P	I	I	G	G	A	L
Saccharum officinarum	ABP64784.1	19 kD alpha canein D2	L	L	Q	Q	P	I	I	G	G	A	I
	ABP64785.1	19 kD alpha canein D1, partial
	ABP64782.1	19 kD alpha canein B1	S	C	Q	Q	P	I	L	G	G	A	L
Panicum miliaceum	RLN12965.1	Zein-alpha PMS1-like	F	L	Q	Q	P	I	I	G	G	A	F
	RLM54565.1	Zein-alpha PMS1-like	F	L	Q	Q	P	I	I	G	S	A	F
Setaria italica	RCV26162.1	Hypothetical protein	F	W	Q	Q	P	I	I	G	G	A	F
	RCV20888.1	Hypothetical protein	F	L	Q	Q	P	I	I	G	G	A	W
	RCV18029.1	Hypothetical protein	F	W	Q	Q	P	I	I	G	S	A	I
	XP_012703493.2	Kafirin PSKR2	F	L	Q	Q	P	I	V	G	S	A	L
	XP_004979704.1	Zein-alpha PMS1
	XP_004979702.1	Zein-alpha PMS1	F	L	Q	Q	P	I	I	G	S	G	L
	XP_004979703.1
Setaria viridis	XP_034588538.1	NAC transcription factor 47-like	N	Y	Q	Q	E	I	I	G	G	A	F
	TKW27702.1	Hypothetical protein	F	W	Q	Q	P	I	I	G	S	A	I
	XP_034606933.1	Zein-alpha PMS1-like	F	L	Q	Q	P	I	V	G	S	A	L
	XP_034606929.1
	XP_034607157.1
	TKW01746.1	Hypothetical protein
	XP_034569264.1	Zein-alpha PMS1-like	F	L	Q	Q	P	I	I	G	S	G	L
	XP_034569325.1
